# *Anapc5* and *Anapc7* as genetic modifiers of KIF18A function in fertility and mitotic progression

**DOI:** 10.1101/2024.12.03.626395

**Authors:** Carleigh Nesbit, Whitney Martin, Anne Czechanski, Candice Byers, Narayanan Raghupathy, Ardian Ferraj, Jason Stumpff, Laura Reinholdt

**Affiliations:** The Jackson Laboratory, Bar Harbor, ME 04609; Department of Molecular Physiology and Biophysics, University of Vermont, Burlington, VT; The Roux Institute at Northeastern University, Portland, ME

## Abstract

The kinesin family member 18A (*KIF18A*) is an essential regulator of microtubule dynamics and chromosome alignment during mitosis. Functional dependency on KIF18A varies by cell type and genetic context but the heritable factors that influence this dependency remain unknown. To address this, we took advantage of the variable penetrance observed in different mouse strain backgrounds to screen for loci that modulate germ cell depletion in the absence of KIF18A. We found a significant association at a Chr5 locus where anaphase promoting complex subunits 5 (*Anapc5*) and 7 (*Anapc7*) were the top candidate genes. We found that both genes were differentially expressed in a sensitive strain background when compared to resistant strain background at key timepoints in gonadal development. We also identified a novel retroviral insertion in *Anapc7* that may in part explain the observed expression differences. In cell line models, we found that depletion of KIF18A induced mitotic arrest, which was partially rescued by co-depletion of ANAPC7 (APC7) and exacerbated by co-depletion of ANAPC5 (APC5). These findings suggest that differential expression and activity of *Anapc5* and *Anapc7* may influence sensitivity to KIF18A depletion in germ cells and CIN cells, with potential implications for optimizing antineoplastic therapies.
