## Supplementary Table 1 for "*Anapc5* and *Anapc7* as genetic modifiers of KIF18A function in fertility and mitotic progression"

### Sheet: Supplementary Table 1
tissue	strain	replicate	sample ID	fastq name
ovary	B6	1	49162	B6-12-5-C_GT18-01185_GTCCGC_S66_L007_R1_001.fastq.gz
ovary	B6	1	49163	B6-12-5-C_GT18-01185_GTCCGC_S66_L008_R1_001.fastq.gz
ovary	B6	2	49164	B6-I_GT18-01198_TTAGGC_S74_L007_R1_001.fastq.gz
ovary	B6	2	49165	B6-I_GT18-01198_TTAGGC_S74_L008_R1_001.fastq.gz
ovary	B6	3	49166	B6-J_GT18-01200_ACAGTG_S65_L007_R1_001.fastq.gz
ovary	B6	3	49167	B6-J_GT18-01200_ACAGTG_S65_L008_R1_001.fastq.gz
ovary	B6	4	49178	B6-P_GT18-01150_ATCACG_S53_L005_R1_001.fastq.gz
ovary	B6	4	49179	B6-P_GT18-01150_ATCACG_S53_L006_R1_001.fastq.gz
ovary	B6	5	49180	B6-V_GT18-01157_ACAGTG_S58_L005_R1_001.fastq.gz
ovary	B6	5	49181	B6-V_GT18-01157_ACAGTG_S58_L006_R1_001.fastq.gz
ovary	B6Cast	1	49182	B6CAST-C_GT18-01183_CCGTCC_S73_L007_R1_001.fastq.gz
ovary	B6Cast	1	49183	B6CAST-C_GT18-01183_CCGTCC_S73_L008_R1_001.fastq.gz
ovary	B6Cast	2	49184	B6CAST-O-UR_GT18-01192_GAGTGG_S64_L007_R1_001.fastq.gz
ovary	B6Cast	2	49185	B6CAST-O-UR_GT18-01192_GAGTGG_S64_L008_R1_001.fastq.gz
ovary	B6Cast	3	49186	B6CAST-P-UR_GT18-01151_CGATGT_S56_L005_R1_001.fastq.gz
ovary	B6Cast	3	49187	B6CAST-P-UR_GT18-01151_CGATGT_S56_L006_R1_001.fastq.gz
ovary	B6Cast	4	49198	B6_CAST_G_GT18-01154_TTAGGC_S49_L005
ovary	B6Cast	4	49199	B6_CAST_G_GT18-01154_TTAGGC_S49_L006
ovary	B6Cast	5	49200	B6_CAST_R_GT18-01170_GATCAG_S59_L005
ovary	B6Cast	5	49201	B6_CAST_R_GT18-01170_GATCAG_S59_L006
ovary	CAST	1	49202	CAST-F-UR_GT18-01189_GTTTCG_S72_L007_R1_001.fastq.gz
ovary	CAST	1	49203	CAST-F-UR_GT18-01189_GTTTCG_S72_L008_R1_001.fastq.gz
ovary	CAST	2	49204	CAST-G-UR_GT18-01177_CTTGTA_S50_L005_R1_001.fastq.gz
ovary	CAST	2	49205	CAST-G-UR_GT18-01177_CTTGTA_S50_L006_R1_001.fastq.gz
ovary	CAST	3	49206	CAST-H-UR_GT18-01201_GCCAAT_S67_L007_R1_001.fastq.gz
ovary	CAST	3	49207	CAST-H-UR_GT18-01201_GCCAAT_S67_L008_R1_001.fastq.gz
ovary	CAST	4	49208	CAST-N-UR_GT18-01195_ATCACG_S70_L007_R1_001.fastq.gz
ovary	CAST	4	49209	CAST-N-UR_GT18-01195_ATCACG_S70_L008_R1_001.fastq.gz
ovary	CAST	5	49216	CAST-W-UR_GT18-01160_GCCAAT_S60_L005_R1_001.fastq.gz
ovary	CAST	5	49217	CAST-W-UR_GT18-01160_GCCAAT_S60_L006_R1_001.fastq.gz
tesits	CAST	4	49218	CAST-male_GT18-01162_CAGATC_S57_L005_R1_001.fastq.gz
testis	B6	1	49168	B6-P5-male_GT18-01180_AGTTCC_S62_L005_R1_001.fastq.gz
testis	B6	1	49169	B6-P5-male_GT18-01180_AGTTCC_S62_L006_R1_001.fastq.gz
testis	B6	2	49170	B6-P5-male_GT18-01190_CGTACG_S69_L007_R1_001.fastq.gz
testis	B6	2	49171	B6-P5-male_GT18-01190_CGTACG_S69_L008_R1_001.fastq.gz
testis	B6	3	49172	B6-P5-male_GT18-01199_TGACCA_S75_L007_R1_001.fastq.gz
testis	B6	3	49173	B6-P5-male_GT18-01199_TGACCA_S75_L008_R1_001.fastq.gz
testis	B6	4	49174	B6-P6-male_GT18-01156_TGACCA_S61_L005_R1_001.fastq.gz
testis	B6	4	49175	B6-P6-male_GT18-01156_TGACCA_S61_L006_R1_001.fastq.gz
testis	B6	5	49176	B6-P6-male_GT18-01163_ACTTGA_S48_L005_R1_001.fastq.gz
testis	B6	5	49177	B6-P6-male_GT18-01163_ACTTGA_S48_L006_R1_001.fastq.gz
testis	B6Cast	1	49188	B6CAST-P5-male_GT18-01174_TAGCTT_S55_L005_R1_001.fastq.gz
testis	B6Cast	1	49189	B6CAST-P5-male_GT18-01174_TAGCTT_S55_L006_R1_001.fastq.gz
testis	B6Cast	2	49190	B6CAST-P5-male_GT18-01179_AGTCAA_S51_L005_R1_001.fastq.gz
testis	B6Cast	2	49191	B6CAST-P5-male_GT18-01179_AGTCAA_S51_L006_R1_001.fastq.gz
testis	B6Cast	3	49192	B6CAST-P5-male_GT18-01186_GTGAAA_S68_L007_R1_001.fastq.gz
testis	B6Cast	3	49193	B6CAST-P5-male_GT18-01186_GTGAAA_S68_L008_R1_001.fastq.gz
testis	B6Cast	4	49194	B6CAST-P5-male_GT18-01194_ATTCCT_S76_L007_R1_001.fastq.gz
testis	B6Cast	4	49195	B6CAST-P5-male_GT18-01194_ATTCCT_S76_L008_R1_001.fastq.gz
testis	B6Cast	5	49196	B6CAST-P5-male_GT18-01196_CGATGT_S63_L007_R1_001.fastq.gz
testis	B6Cast	5	49197	B6CAST-P5-male_GT18-01196_CGATGT_S63_L008_R1_001.fastq.gz
testis	CAST	1	49210	CAST-P5-male_GT18-01176_GGCTAC_S52_L005_R1_001.fastq.gz
testis	CAST	1	49211	CAST-P5-male_GT18-01176_GGCTAC_S52_L006_R1_001.fastq.gz
testis	CAST	2	49212	CAST-P5-male_GT18-01187_GTGGCC_S71_L007_R1_001.fastq.gz
testis	CAST	2	49213	CAST-P5-male_GT18-01187_GTGGCC_S71_L008_R1_001.fastq.gz
testis	CAST	3	49214	CAST-P5-male_GT18-01193_ACTGAT_S77_L007_R1_001.fastq.gz
testis	CAST	3	49215	CAST-P5-male_GT18-01193_ACTGAT_S77_L008_R1_001.fastq.gz
testis	CAST	4	49219	CAST-male_GT18-01162_CAGATC_S57_L006_R1_001.fastq.gz
testis	CAST	5	49220	CAST-male_GT18-01182_ATGTCA_S54_L005_R1_001.fastq.gz
testis	CAST	5	49221	CAST-male_GT18-01182_ATGTCA_S54_L006_R1_001.fastq.gz
