## Supplementary Table 2 for "*Anapc5* and *Anapc7* as genetic modifiers of KIF18A function in fertility and mitotic progression"

### Sheet: Sheet1
Supplementary Table 2. Candidate gene analysis
all genes in interval	genes with damaging variants that differ between CAST and B6	all expressed genes (ovary and testes)_all Chr5	genes with damaging variants that are expressed in testes and ovary	GOSlim filter	Phenotype filter
ENSMUSG00000029559	ENSMUSG00000042010	ENSMUSG00000004530	ENSMUSG00000042010	Anapc5	Anapc5
ENSMUSG00000029408	ENSMUSG00000042002	ENSMUSG00000042121	ENSMUSG00000041930	Anapc7	Anapc7
ENSMUSG00000042010	ENSMUSG00000066952	ENSMUSG00000029592	ENSMUSG00000041890	Cit	Cit
ENSMUSG00000029456	ENSMUSG00000029577	ENSMUSG00000044339	ENSMUSG00000072694	Kntc1	Dhdds
ENSMUSG00000042647	ENSMUSG00000041939	ENSMUSG00000029591	ENSMUSG00000041733	Pebp1	Kntc1
ENSMUSG00000029545	ENSMUSG00000041930	ENSMUSG00000042010	ENSMUSG00000041697	Rbm19	Rbm19
ENSMUSG00000072647	ENSMUSG00000014158	ENSMUSG00000001098	ENSMUSG00000041638	Setd1b	Setd1b
ENSMUSG00000062438	ENSMUSG00000002486	ENSMUSG00000029577	ENSMUSG00000029516	Tbx3	Tbx3
ENSMUSG00000029455	ENSMUSG00000041890	ENSMUSG00000029575	ENSMUSG00000032867	Trpv4
ENSMUSG00000044339	ENSMUSG00000072694	ENSMUSG00000041939	ENSMUSG00000029599
ENSMUSG00000029472	ENSMUSG00000029564	ENSMUSG00000041930	ENSMUSG00000042744
ENSMUSG00000029466	ENSMUSG00000029561	ENSMUSG00000014158	ENSMUSG00000072647
ENSMUSG00000041870	ENSMUSG00000041827	ENSMUSG00000011884	ENSMUSG00000042647
ENSMUSG00000029404	ENSMUSG00000029556	ENSMUSG00000002486	ENSMUSG00000029456
ENSMUSG00000029465	ENSMUSG00000041733	ENSMUSG00000041890	ENSMUSG00000042647
ENSMUSG00000029467	ENSMUSG00000041697	ENSMUSG00000041870	ENSMUSG00000042589
ENSMUSG00000038023	ENSMUSG00000030785	ENSMUSG00000072694	ENSMUSG00000029463
ENSMUSG00000042605	ENSMUSG00000029522	ENSMUSG00000029561	ENSMUSG00000029466
ENSMUSG00000029431	ENSMUSG00000041638	ENSMUSG00000029559	ENSMUSG00000029472
ENSMUSG00000029438	ENSMUSG00000029516	ENSMUSG00000029550	ENSMUSG00000049550
ENSMUSG00000041609	ENSMUSG00000012117	ENSMUSG00000072692	ENSMUSG00000049241
ENSMUSG00000029458	ENSMUSG00000063919	ENSMUSG00000029545	ENSMUSG00000061882
ENSMUSG00000029544	ENSMUSG00000066894	ENSMUSG00000046562	ENSMUSG00000029408
ENSMUSG00000029471	ENSMUSG00000072437	ENSMUSG00000048578	ENSMUSG00000029387
ENSMUSG00000043913	ENSMUSG00000029361	ENSMUSG00000029544	ENSMUSG00000038011
ENSMUSG00000061882	ENSMUSG00000032867	ENSMUSG00000060152
ENSMUSG00000043036	ENSMUSG00000032850	ENSMUSG00000041740
ENSMUSG00000037979	ENSMUSG00000032840	ENSMUSG00000041733
ENSMUSG00000029394	ENSMUSG00000018076	ENSMUSG00000009013
ENSMUSG00000029442	ENSMUSG00000018604	ENSMUSG00000029538
ENSMUSG00000094282	ENSMUSG00000029594	ENSMUSG00000029536
ENSMUSG00000029516	ENSMUSG00000029598	ENSMUSG00000029535
ENSMUSG00000049550	ENSMUSG00000032754	ENSMUSG00000041697
ENSMUSG00000041733	ENSMUSG00000032741	ENSMUSG00000054256
ENSMUSG00000004530	ENSMUSG00000029601	ENSMUSG00000029524
ENSMUSG00000041697	ENSMUSG00000029599	ENSMUSG00000029528
ENSMUSG00000042589	ENSMUSG00000045915	ENSMUSG00000067274
ENSMUSG00000042096	ENSMUSG00000094282	ENSMUSG00000041638
ENSMUSG00000029599	ENSMUSG00000029602	ENSMUSG00000029518
ENSMUSG00000029389	ENSMUSG00000032690	ENSMUSG00000041609
ENSMUSG00000023106	ENSMUSG00000032661	ENSMUSG00000029516
ENSMUSG00000029433	ENSMUSG00000032623	ENSMUSG00000029513
ENSMUSG00000038011	ENSMUSG00000066867	ENSMUSG00000043913
ENSMUSG00000029603	ENSMUSG00000029605	ENSMUSG00000041548
ENSMUSG00000009013	ENSMUSG00000053765	ENSMUSG00000063919
ENSMUSG00000029388	ENSMUSG00000001168	ENSMUSG00000066900
ENSMUSG00000029616	ENSMUSG00000052776	ENSMUSG00000061288
ENSMUSG00000029463	ENSMUSG00000066861	ENSMUSG00000032959
ENSMUSG00000041930	ENSMUSG00000052776	ENSMUSG00000066894
ENSMUSG00000032898	ENSMUSG00000066861	ENSMUSG00000029364
ENSMUSG00000032867	ENSMUSG00000001166	ENSMUSG00000029363
ENSMUSG00000042002	ENSMUSG00000032623	ENSMUSG00000061578
ENSMUSG00000029536	ENSMUSG00000053765	ENSMUSG00000029361
ENSMUSG00000041638	ENSMUSG00000029608	ENSMUSG00000032898
ENSMUSG00000041890	ENSMUSG00000042744	ENSMUSG00000032867
ENSMUSG00000011884	ENSMUSG00000042726	ENSMUSG00000032850
ENSMUSG00000029464	ENSMUSG00000042719	ENSMUSG00000032840
ENSMUSG00000029387	ENSMUSG00000029452	ENSMUSG00000018076
ENSMUSG00000049241	ENSMUSG00000062438	ENSMUSG00000018604
ENSMUSG00000045502	ENSMUSG00000072647	ENSMUSG00000029594
ENSMUSG00000045502	ENSMUSG00000042647	ENSMUSG00000029596
ENSMUSG00000042744	ENSMUSG00000029456	ENSMUSG00000029598
ENSMUSG00000000915	ENSMUSG00000042647	ENSMUSG00000032754
ENSMUSG00000029556	ENSMUSG00000042594	ENSMUSG00000032741
ENSMUSG00000029445	ENSMUSG00000044134	ENSMUSG00000029600
ENSMUSG00000046607	ENSMUSG00000049687	ENSMUSG00000029599
ENSMUSG00000041548	ENSMUSG00000042589	ENSMUSG00000029603
ENSMUSG00000064267	ENSMUSG00000043036	ENSMUSG00000043733
ENSMUSG00000029469	ENSMUSG00000064267	ENSMUSG00000029614
ENSMUSG00000029437	ENSMUSG00000038593	ENSMUSG00000042744
ENSMUSG00000029601	ENSMUSG00000038569	ENSMUSG00000042726
ENSMUSG00000001098	ENSMUSG00000029463	ENSMUSG00000042719
ENSMUSG00000029475	ENSMUSG00000029466	ENSMUSG00000029616
ENSMUSG00000049327	ENSMUSG00000029468	ENSMUSG00000029452
ENSMUSG00000029414	ENSMUSG00000029470	ENSMUSG00000072647
ENSMUSG00000061578	ENSMUSG00000029472	ENSMUSG00000029454
ENSMUSG00000029595	ENSMUSG00000029477	ENSMUSG00000029455
ENSMUSG00000063409	ENSMUSG00000054434	ENSMUSG00000042647
ENSMUSG00000029454	ENSMUSG00000038384	ENSMUSG00000029456
ENSMUSG00000018076	ENSMUSG00000029440	ENSMUSG00000029458
ENSMUSG00000048578	ENSMUSG00000029437	ENSMUSG00000042605
ENSMUSG00000038342	ENSMUSG00000063409	ENSMUSG00000042594
ENSMUSG00000029575	ENSMUSG00000029431	ENSMUSG00000044134
ENSMUSG00000029477	ENSMUSG00000029434	ENSMUSG00000042589
ENSMUSG00000038126	ENSMUSG00000049550	ENSMUSG00000004455
ENSMUSG00000054256	ENSMUSG00000029427	ENSMUSG00000064267
ENSMUSG00000047635	ENSMUSG00000029414	ENSMUSG00000038593
ENSMUSG00000041939	ENSMUSG00000049241	ENSMUSG00000038582
ENSMUSG00000013936	ENSMUSG00000061882	ENSMUSG00000038569
ENSMUSG00000066952	ENSMUSG00000066278	ENSMUSG00000029462
ENSMUSG00000042719	ENSMUSG00000029408	ENSMUSG00000029463
ENSMUSG00000029361	ENSMUSG00000023707	ENSMUSG00000029464
ENSMUSG00000052776	ENSMUSG00000029406	ENSMUSG00000029465
ENSMUSG00000001166	ENSMUSG00000038126	ENSMUSG00000029466
ENSMUSG00000032623	ENSMUSG00000029401	ENSMUSG00000029467
ENSMUSG00000066867	ENSMUSG00000029392	ENSMUSG00000029469
ENSMUSG00000053765	ENSMUSG00000029387	ENSMUSG00000029468
ENSMUSG00000066861	ENSMUSG00000038011	ENSMUSG00000029470
ENSMUSG00000001168	ENSMUSG00000029478	ENSMUSG00000029471
ENSMUSG00000032690		ENSMUSG00000029472
ENSMUSG00000032661		ENSMUSG00000029474
ENSMUSG00000041827		ENSMUSG00000029475
ENSMUSG00000029561		ENSMUSG00000049686
ENSMUSG00000023707		ENSMUSG00000054434
ENSMUSG00000049686		ENSMUSG00000029449
ENSMUSG00000029470		ENSMUSG00000038384
ENSMUSG00000029468		ENSMUSG00000029440
ENSMUSG00000032959		ENSMUSG00000029438
ENSMUSG00000044134		ENSMUSG00000038342
ENSMUSG00000029406		ENSMUSG00000029433
ENSMUSG00000029522		ENSMUSG00000029434
ENSMUSG00000029598		ENSMUSG00000049550
ENSMUSG00000060152		ENSMUSG00000029427
ENSMUSG00000004455		ENSMUSG00000029422
ENSMUSG00000038582		ENSMUSG00000029414
ENSMUSG00000029513		ENSMUSG00000049241
ENSMUSG00000029440		ENSMUSG00000023106
ENSMUSG00000043733		ENSMUSG00000061882
ENSMUSG00000029528		ENSMUSG00000000915
ENSMUSG00000029518		ENSMUSG00000066278
ENSMUSG00000038569		ENSMUSG00000029408
ENSMUSG00000029602		ENSMUSG00000023707
ENSMUSG00000029594		ENSMUSG00000029404
ENSMUSG00000029363		ENSMUSG00000029406
ENSMUSG00000029449		ENSMUSG00000038126
ENSMUSG00000029392		ENSMUSG00000047635
ENSMUSG00000029401		ENSMUSG00000029394
ENSMUSG00000029600		ENSMUSG00000038095
ENSMUSG00000041740		ENSMUSG00000049327
ENSMUSG00000029474		ENSMUSG00000029401
ENSMUSG00000032850		ENSMUSG00000029402
ENSMUSG00000029608		ENSMUSG00000029392
ENSMUSG00000072692		ENSMUSG00000029390
ENSMUSG00000029614		ENSMUSG00000029389
ENSMUSG00000067274		ENSMUSG00000029388
ENSMUSG00000029422		ENSMUSG00000029387
ENSMUSG00000038095		ENSMUSG00000038023
ENSMUSG00000029597		ENSMUSG00000038011
ENSMUSG00000029596		ENSMUSG00000037979
ENSMUSG00000038384		ENSMUSG00000079215
ENSMUSG00000042594		ENSMUSG00000029478
ENSMUSG00000029524
ENSMUSG00000032754
ENSMUSG00000029402
ENSMUSG00000029550
ENSMUSG00000032840
ENSMUSG00000063919
ENSMUSG00000029538
ENSMUSG00000042121
ENSMUSG00000066900
ENSMUSG00000042078
ENSMUSG00000061288
ENSMUSG00000018604
ENSMUSG00000018263
ENSMUSG00000002486
ENSMUSG00000038593
ENSMUSG00000118662
ENSMUSG00000029359
ENSMUSG00000029390
ENSMUSG00000029452
ENSMUSG00000054434
ENSMUSG00000079278
ENSMUSG00000032741
ENSMUSG00000042726
ENSMUSG00000029535
ENSMUSG00000014158
ENSMUSG00000029577
ENSMUSG00000046562
ENSMUSG00000029591
ENSMUSG00000029592
ENSMUSG00000029462
ENSMUSG00000029434
ENSMUSG00000066278
ENSMUSG00000066894
ENSMUSG00000029364
ENSMUSG00000029427
ENSMUSG00000079215
